# Circulating cell-free RNA reflects inflammatory and airway remodeling signatures in an equine model of asthma

**DOI:** 10.1101/2025.10.25.684590

**Authors:** Birong Zhang, Hanna Agdour, Miia Riihimäki, Sanni Hansen, Amanda Raine

**Affiliations:** Department of Medical Sciences, Uppsala University; Science for Life Laboratory; Department of Clinical Sciences, Swedish University of Agricultural Sciences; Department of Veterinary Clinical Sciences, University of Copenhagen

**Author notes:** Equal contribution (Birong Zhang, Hanna Agdour).

## Abstract

Circulating cell-free RNA (cfRNA) offers a minimally invasive means to monitor dynamic gene expression across tissues, providing a promising source of biomarkers for inflammatory diseases. Equine asthma, a prevalent respiratory disorder, represents a valuable translational model for the human condition. Here, we present the first transcriptomic analysis of plasma cfRNA from asthmatic and healthy horses, alongside comparative profiling of bronchoalveolar lavage and whole blood. Tissue-of-origin deconvolution revealed asthma-associated immune cell redistribution, characterized by reduced B-cell and increased T-cell signatures that were undetectable in the conventional sampling. Differential expression analysis identified up-regulation of key alarmins and transcripts linked to airway remodeling and immune activation. Cross-compartment correlation demonstrated that cfRNA captures distinct yet biologically relevant molecular signatures consistent with asthma-related pathways. These results establish cfRNA as a sensitive complementary approach for characterizing molecular perturbations in asthma pathogenesis and highlight its potential for biomarker discovery across inflammatory and allergic airway diseases.
