## Supplementary Table 3 for "Circulating cell-free RNA reflects inflammatory and airway remodeling signatures in an equine model of asthma"

### Sheet: cfRNA-single cell
CellType	log2FC	p_value	p.adj
B.cells	-1.40821	9.27257e-06	0.000500719
T.cells	2.1836	7.19387e-05	0.00194234
Pancreatic.Ductal	-5.77774	0.00113998	0.0205197
Innate.lymphoid.cells	6.96997	0.00162941	0.0216988
Dendritic.cells	-2.18072	0.00200915	0.0216988
Platelet	0.853302	0.00275042	0.0247538
Endothelial.cells	0.870027	0.00371393	0.0268655
Schwann.cells	0.508666	0.00497509	0.0268655
Myeloid.progenitor	0.889621	0.00497509	0.0268655
Thymocyte	1.8429	0.00497509	0.0268655
Pancreatic.Acinar	2.27489	0.00596771	0.0292961
Salivary.gland.cells	2.1368	0.00708227	0.0318702
Intestinal.Mixed	-1.73694	0.00993929	0.0412863
Prostate.Luminal.cells	0.110925	0.0149073	0.0574995
Tendon.cells	-3.39684	0.0165393	0.0595414
Tracheal.Goblet.Secretory	-1.53514	0.0272334	0.0919128
Mast.cells	0	0.0403186	0.125108
Plasma.cells	-3.11906	0.0446125	0.125108
Adventitial.cells	0.375919	0.0484941	0.125108
Pericyte.cells	0.766359	0.0484941	0.125108
Lonocyte.luminal.epithelial.cells	2.46297	0.0486532	0.125108
Neutrophils	0.59577	0.0540309	0.132621
Hematopoietic.stem.cells	-1.84266	0.0629564	0.147811
Prostate.Club.Hillock	0.286842	0.0666924	0.150058
Salivary.Acinar.Myoepithelial.cells	1.86719	0.0737281	0.159253
Lung.ciliated.cells	0.346056	0.0817022	0.169689
Club.typeI.pneumocyte	0.917909	0.0984174	0.196835
Pancreatic.stellate.cells	1.624	0.12901	0.248805
Plasmablast	2.84721	0.137022	0.255145
Melanocyte	-0.564845	0.223023	0.347983
Pancreatic.PP	0.0749301	0.231052	0.347983
Cardiac.muscle.cells	0	0.231989	0.347983
Mesothelial.cells	0	0.231989	0.347983
Smooth.muscle.cells	0	0.231989	0.347983
Goblet.cells	0	0.231989	0.347983
Erythrocyte.erythroid.progenitor	0	0.231989	0.347983
Pancreatic.Alpha.Beta	0	0.281317	0.410571
NK.cells	0.129658	0.296237	0.420969
Basal.cells	0.014429	0.318225	0.440619
Stromal.cells	0	0.355758	0.480273
Basophil	0	0.384933	0.506985
Prostate.Basal.cells	0	0.427279	0.536583
Hepatocyte	0	0.427279	0.536583
Macrophages	-0.881277	0.487252	0.58796
Medullary.thymic.epithelial.cells	-4.26643	0.498431	0.58796
Cell.of.skeletal.muscle	-0.301266	0.500855	0.58796
Respiratory.Goblet.Mucous.Serous	0	0.519811	0.59723
Fibroblast	0	0.551359	0.620279
Intestinal.tuft.cells	-0.0889033	0.693136	0.763864
Intestinal.EEC	0.310369	0.831776	0.898318
Bronchial.Duct.Serous	0	0.918029	0.966332
Monocytes	0.11391	0.944484	0.966332
Duodenum.glandular.cells	0	0.948437	0.966332
Cholangiocyte	-0.0170049	0.981471	0.981471

### Sheet: BAL-single cell
CellType	log2FC	p_value	p.adj
Dendritic.cells	-0.211744	0.0513199	0.307919
Neutrophils	0.483219	0.143852	0.431556
Alveolar.macrophages	-0.108982	0.515952	0.8944
Prolif.AMs	0.270716	0.626117	0.8944
Mast.cells	-0.0342765	0.745333	0.8944
T.cells	0.178984	1	1

### Sheet: WB-single cell
CellType	log2FC	p_value	p.adj
Basophil	-0.387309	0.120691	0.603454
CD8..T	-0.305418	0.315302	0.653521
CD4..T	0.113513	0.522817	0.653521
B.cells	-0.13546	0.522817	0.653521
Monocytes	0.423628	0.927264	0.927264

### Sheet: cfRNA-LM22-merge
CellType	log2FC	p_value	p.adj
B.cells	-1.39339	9.27257e-06	9.27257e-05
T.cells	1.19817	2.6532e-05	0.00013266
Monocytes	0.835393	0.0190575	0.0635251
Neutrophils	0.331041	0.0346621	0.0866551
NK.cells	0.338484	0.0817022	0.163404
Plasma.cells	0.455379	0.131356	0.218927
Dendritic.cells	0.59261	0.517965	0.697297
Macrophages	-0.128306	0.561714	0.697297
Mast.cells	0.19586	0.693136	0.697297
Eosinophils	0	0.697297	0.697297

### Sheet: BAL-LM22-merge
CellType	log2FC	p_value	p.adj
Neutrophils	2.43761	0.247187	0.993777
Plasma.cells	0.677298	0.329859	0.993777
NK.cells	0.463766	0.416793	0.993777
Mast.cells	-0.0560197	0.626117	0.993777
B.cells	0.682126	0.745333	0.993777
T.cells	-0.0978812	0.745333	0.993777
Macrophages	-0.0131664	0.870991	0.995419
Dendritic.cells	-0.352227	1	1

### Sheet: WB-LM22-merge
CellType	log2FC	p_value	p.adj
Neutrophils	-1.40757	0.0224789	0.20231
Mast.cells	-7.20703	0.103604	0.466219
Dendritic.cells	-0.414789	0.407016	0.784225
NK.cells	-0.204294	0.411314	0.784225
Plasma.cells	0.399256	0.522817	0.784225
Macrophages	-0.15254	0.522817	0.784225
B.cells	-0.124276	0.648077	0.833242
T.cells	0.10895	0.784191	0.882215
Monocytes	0.279185	0.927264	0.927264

### Sheet: cfRNA-LM22-all
CellType	log2FC	p_value	p.adj
B.cells.memory	-1.87394	9.27257e-06	0.000203997
CD4.T.naive	2.70072	0.000185763	0.0017776
CD4.T.memory.resting	1.45314	0.000268151	0.0017776
T.cells.follicular.helper	-7.7458	0.000323199	0.0017776
CD4.T.memory.activated	7.56749	0.00497384	0.0218849
Monocytes	0.835393	0.0190575	0.0698776
Neutrophils	0.331041	0.0346621	0.108938
Dendritic.cells.activated	3.53516	0.086945	0.22043
NK.cells.resting	0.338484	0.090176	0.22043
Plasma.cells	0.455379	0.131356	0.288984
Dendritic.cells.resting	0	0.222384	0.394097
NK.cells.activated	0	0.231989	0.394097
Macrophages.M2	-1.34486	0.232875	0.394097
Macrophages.M0	0.0908511	0.296237	0.465516
T.cells.regulatory	0	0.417055	0.61168
T.cells.gamma.delta	0	0.465495	0.62473
Macrophages.M1	0	0.482746	0.62473
Mast.cells.activated	0	0.697297	0.762359
Eosinophils	0	0.697297	0.762359
CD8.T	3.52294	0.705149	0.762359
Mast.cells.resting	0.19586	0.727706	0.762359
B.cells.naive	0.0810959	0.981481	0.981481

### Sheet: BAL-LM22-all
CellType	log2FC	p_value	p.adj
Mast.cells.resting	6.98272	0.147407	0.876862
Neutrophils	2.43761	0.247187	0.876862
T.cells.regulatory	5.13995	0.298285	0.876862
CD4.T.naive	0	0.310494	0.876862
Plasma.cells	0.677298	0.329859	0.876862
Macrophages.M1	1.78002	0.329859	0.876862
Dendritic.cells.activated	-0.727999	0.329859	0.876862
Macrophages.M2	4.51931	0.468835	0.876862
Mast.cells.activated	-7.42758	0.50058	0.876862
NK.cells.resting	0	0.522503	0.876862
T.cells.follicular.helper	0	0.562108	0.876862
Macrophages.M0	0.681404	0.62368	0.876862
NK.cells.activated	0.0801566	0.626117	0.876862
Dendritic.cells.resting	0	0.669869	0.876862
T.cells.gamma.delta	0.253595	0.736276	0.876862
B.cells.naive	0.682126	0.745333	0.876862
CD4.T.memory.activated	0.0981579	0.745333	0.876862
Monocytes	-0.0171212	0.870991	0.967768
CD8.T	0.44685	1	1
CD4.T.memory.resting	0.226908	1	1

### Sheet: WB-LM22-all
CellType	log2FC	p_value	p.adj
Neutrophils	-1.40757	0.0224789	0.40462
CD4.T.naive	0.727812	0.120691	0.808186
B.cells.naive	0.168389	0.170904	0.808186
Mast.cells.resting	-7.20703	0.19562	0.808186
B.cells.memory	-8.75175	0.224496	0.808186
CD8.T	-4.5778	0.273502	0.820505
Mast.cells.activated	0	0.36131	0.822628
Dendritic.cells.activated	-0.414789	0.407016	0.822628
NK.cells.resting	-0.204294	0.411314	0.822628
T.cells.gamma.delta	0	0.465209	0.837376
Plasma.cells	0.399256	0.522817	0.855518
Macrophages.M2	0	0.597048	0.895572
CD4.T.memory.resting	-0.0179728	0.648077	0.897337
T.cells.regulatory	-0.738538	0.783711	0.941029
Macrophages.M0	0.303763	0.784191	0.941029
CD4.T.memory.activated	0.158514	0.927264	0.981809
Monocytes	0.279185	0.927264	0.981809
Macrophages.M1	0	1	1
