## Supplementary Table 5 for "Circulating cell-free RNA reflects inflammatory and airway remodeling signatures in an equine model of asthma"

### Sheet: module_key_genes
Pathway	Gene	ensembl_id
Inflammation & Remodeling Mediators	IL1B	ENSECAG00000000051
Inflammation & Remodeling Mediators	TNF	ENSECAG00000001174
Cytokines, Chemokines & Receptors	CCR3	ENSECAG00000001282
Mast Cell & Granulocyte-Related	CCR3	ENSECAG00000001282
Platelet/Endothelial activation	ITGA6	ENSECAG00000001652
Immune Signaling & Activation	NFIL3	ENSECAG00000002437
Epithelial & Barrier-Associated Genes	CD9	ENSECAG00000003002
interferon-stimulated genes (ISGs)	IFIT1	ENSECAG00000004433
Cytokines, Chemokines & Receptors	CCR4	ENSECAG00000005023
Inflammation & Remodeling Mediators	ADAM9	ENSECAG00000006442
Cytokines, Chemokines & Receptors	CXCR2	ENSECAG00000006595
Platelet/Endothelial activation	PECAM1	ENSECAG00000006991
Platelet/Endothelial activation	PECAM1	ENSECAG00000006991
Eicosanoid/Leukotriene pathway	CYSLTR1	ENSECAG00000007107
interferon-stimulated genes (ISGs)	IRF2	ENSECAG00000007508
Immune Signaling & Activation	MAPK8	ENSECAG00000008480
Epithelial & Barrier-Associated Genes	ECM1	ENSECAG00000008545
Cytokines, Chemokines & Receptors	STAT6	ENSECAG00000008705
Immune Signaling & Activation	STAT6	ENSECAG00000008705
Cytokines, Chemokines & Receptors	FCER1A	ENSECAG00000008710
Immunoglobulins & Fc Receptors	FCER1A	ENSECAG00000008710
Eicosanoid/Leukotriene pathway	LTA4H	ENSECAG00000008767
Immune Signaling & Activation	STAT1	ENSECAG00000009039
Immune Signaling & Activation	STAT1	ENSECAG00000009039
interferon-stimulated genes (ISGs)	STAT1	ENSECAG00000009039
Epithelial & Barrier-Associated Genes	OCLN	ENSECAG00000009118
Immune Signaling & Activation	JAK2	ENSECAG00000009119
Mast Cell & Granulocyte-Related	SRGN	ENSECAG00000009192
Immune Signaling & Activation	ITK	ENSECAG00000009530
Immunoglobulins & Fc Receptors	IGHE	ENSECAG00000009575
interferon-stimulated genes (ISGs)	IFI44L	ENSECAG00000009618
Eicosanoid/Leukotriene pathway	PTGS1	ENSECAG00000009707
interferon-stimulated genes (ISGs)	RSAD2	ENSECAG00000010055
interferon-stimulated genes (ISGs)	IFIT3	ENSECAG00000010153
interferon-stimulated genes (ISGs)	IFIT2	ENSECAG00000010185
Immune Signaling & Activation	MAPK1	ENSECAG00000010551
Platelet/Endothelial activation	ITGA2	ENSECAG00000010739
Inflammation & Remodeling Mediators	VWF	ENSECAG00000010778
Platelet/Endothelial activation	VWF	ENSECAG00000010778
Platelet/Endothelial activation	VWF	ENSECAG00000010778
Platelet/Endothelial activation	SELP	ENSECAG00000010918
Platelet/Endothelial activation	SELP	ENSECAG00000010918
Inflammation & Remodeling Mediators	TIMP4	ENSECAG00000011609
Inflammation & Remodeling Mediators	TGFB1	ENSECAG00000011671
interferon-stimulated genes (ISGs)	MX1	ENSECAG00000011776
Mast Cell & Granulocyte-Related	KIT	ENSECAG00000012032
Eicosanoid/Leukotriene pathway	ALOX5AP	ENSECAG00000012371
Eicosanoid/Leukotriene pathway	ALOX5	ENSECAG00000012930
Inflammation & Remodeling Mediators	MMP9	ENSECAG00000013081
interferon-stimulated genes (ISGs)	OAS1	ENSECAG00000013435
Immune Signaling & Activation	RELA	ENSECAG00000013763
interferon-stimulated genes (ISGs)	OAS2	ENSECAG00000014422
Immune Signaling & Activation	TNFSF8	ENSECAG00000014973
Immune Signaling & Activation	NFkB1	ENSECAG00000015042
Platelet/Endothelial activation	CD36	ENSECAG00000015229
Cytokines, Chemokines & Receptors	CXCL8	ENSECAG00000015342
Immune Signaling & Activation	STAT3	ENSECAG00000016439
Inflammation & Remodeling Mediators	IL6	ENSECAG00000016482
Eicosanoid/Leukotriene pathway	PTGS2	ENSECAG00000017181
Platelet/Endothelial activation	ITGB3	ENSECAG00000017625
Immune Signaling & Activation	JAK1	ENSECAG00000018673
Cytokines, Chemokines & Receptors	IL13RA1	ENSECAG00000019115
Inflammation & Remodeling Mediators	SERPINE1	ENSECAG00000019781
Platelet/Endothelial activation	ITGA2B	ENSECAG00000019870
Epithelial & Barrier-Associated Genes	TJP1	ENSECAG00000020528
Mast Cell & Granulocyte-Related	LAT	ENSECAG00000021184
Epithelial & Barrier-Associated Genes	CDH1	ENSECAG00000021418
Cytokines, Chemokines & Receptors	IL4R	ENSECAG00000021525
Inflammation & Remodeling Mediators	ITGB1	ENSECAG00000022498
Cytokines, Chemokines & Receptors	IL5RA	ENSECAG00000022503
Platelet/Endothelial activation	GP6	ENSECAG00000022569
Immune Signaling & Activation	CD28	ENSECAG00000022853
Cytokines, Chemokines & Receptors	CXCR3	ENSECAG00000023587
Eicosanoid/Leukotriene pathway	HPSE	ENSECAG00000023599
Cytokines, Chemokines & Receptors	GATA3	ENSECAG00000024574
Mast Cell & Granulocyte-Related	CCL24	ENSECAG00000032357
Mast Cell & Granulocyte-Related	CPA3	ENSECAG00000033607
Immunoglobulins & Fc Receptors	FCGR1A	ENSECAG00000037030
Platelet/Endothelial activation	GP1BA	ENSECAG00000040351
Inflammation & Remodeling Mediators	MMP8	ENSECAG00000044786
Cytokines, Chemokines & Receptors	CCR5	ENSECAG00000045032
Inflammation & Remodeling Mediators	MMP1	ENSECAG00000046821
Inflammation & Remodeling Mediators	TGFB2	ENSECAG00000051604
interferon-stimulated genes (ISGs)	ISG15	ENSECAG00000059003

### Sheet: module_ssgsea_result
Horse.ID.masked	Library.ID	Bio_compartment	SMARTER_kit_version	Sequenced	Case_control	BAL_phenotype	Cytokines..Chemokines...Receptors	Eicosanoid.Leukotriene.pathway	Epithelial...Barrier.Associated.Genes	Immune.Signaling...Activation	Immunoglobulins...Fc.Receptors	Inflammation...Remodeling.Mediators	Mast.Cell...Granulocyte.Related	Platelet.Endothelial.activation	interferon.stimulated.genes..ISGs.
C10	YB.4220.AB.BAL	BAL	v1	May_2025	Control	Control	0.542906	0.693867	0.42326	0.721656	0.365727	0.503614	0.528198	0.428367	0.756677
C8	YB.4220.CH.BAL	BAL	v1	May_2025	Control	Control	0.578115	0.678046	0.464273	0.730486	0.315333	0.496359	0.524235	0.461339	0.786829
C9	YB.4220.TI.BAL	BAL	v1	May_2025	Control	Control	0.616753	0.669605	0.476246	0.740404	0.345609	0.468631	0.56947	0.487386	0.773541
C7	YB.4220.VE.BAL	BAL	v1	May_2025	Control	Control	0.569244	0.691239	0.461608	0.733418	0.408292	0.527003	0.569005	0.467574	0.751123
C1	YB.4220.YA.BAL	BAL	v1	May_2025	Control	Control	0.56017	0.664815	0.411654	0.723171	0.27332	0.542406	0.552962	0.467304	0.773397
C37	XC.3980.CH.BAL	BAL	v1	April_2024	Case	Mastocytic	0.570914	0.670307	0.396587	0.724534	0.356246	0.467612	0.541704	0.452125	0.773425
C47	XC.3980.GY.BAL	BAL	v1	April_2024	Case	Neutrophilic	0.597434	0.663347	0.45363	0.730513	0.336228	0.579977	0.556175	0.457776	0.789694
C41	XC.3980.IM.BAL	BAL	v1	April_2024	Case	Neutrophilic	0.537891	0.612847	0.430085	0.715799	0.244507	0.579333	0.479758	0.476006	0.765127
C36	XC.3980.MA.BAL	BAL	v1	April_2024	Case	Neutrophilic	0.582555	0.637865	0.413183	0.735415	0.151253	0.514627	0.547457	0.436544	0.773216
C43	XC.3980.MI.BAL	BAL	v1	April_2024	Case	Mastocytic	0.568837	0.677639	0.419438	0.720002	0.350163	0.512236	0.525568	0.464471	0.764192
C45	XC.3980.OL.BAL	BAL	v1	April_2024	Case	Mastocytic	0.512869	0.658026	0.371822	0.711248	0.227943	0.425323	0.48965	0.404584	0.758133
C44	XC.3980.SO.BAL	BAL	v1	April_2024	Case	Mastocytic	0.596809	0.653831	0.389167	0.726139	0.144697	0.474647	0.575851	0.423958	0.783809
A10	YB.4220.AB.WB	WB	v1	May_2025	Control	Control	0.614759	0.528336	0.341008	0.749503	0.457997	0.504298	0.42781	0.578892	0.65144
A8	YB.4220.CH.WB	WB	v1	May_2025	Control	Control	0.604614	0.49899	0.357067	0.740818	0.324925	0.501318	0.418446	0.573082	0.650443
A9	YB.4220.TI.WB	WB	v1	May_2025	Control	Control	0.632481	0.565209	0.38799	0.75209	0.447501	0.559177	0.444707	0.600981	0.664788
A7	YB.4220.VE.WB	WB	v1	May_2025	Control	Control	0.612179	0.515878	0.316294	0.73841	0.452905	0.448037	0.443375	0.545295	0.620431
A1	YB.4220.YA.WB	WB	v1	May_2025	Control	Control	0.625523	0.53379	0.357775	0.750249	0.45818	0.53238	0.396836	0.592716	0.679497
A37	XC.3980.CH.WB	WB	v1	April_2024	Case	Mastocytic	0.637379	0.541425	0.345123	0.757422	0.452674	0.476927	0.405326	0.575017	0.6392
A47	XC.3957.GY.WB	WB	v1	April_2024	Case	Neutrophilic	0.64732	0.528304	0.323646	0.7558	0.484277	0.493023	0.411421	0.571796	0.682869
A41	XC.3980.IM.WB	WB	v1	April_2024	Case	Neutrophilic	0.543778	0.566545	0.305932	0.758342	0.29754	0.506765	0.382223	0.532666	0.640207
A43	XC.3957.MI.WB	WB	v1	April_2024	Case	Mastocytic	0.638774	0.508094	0.322296	0.751107	0.451724	0.493547	0.391854	0.543558	0.642563
A44	XC.3957.SO.WB	WB	v1	April_2024	Case	Mastocytic	0.612361	0.47256	0.326048	0.747556	0.43267	0.483172	0.420397	0.477872	0.605271
A62	XC.3980.TO.WB	WB	v1	April_2024	Case	Mastocytic	0.598371	0.46234	0.333856	0.755074	0.452307	0.507231	0.372097	0.53551	0.639878
A10	YB.4220.AB.CF	cfRNA	v1	May_2025	Control	Control	0.347086	0.433459	0.587649	0.671317	0.131517	0.345589	0.327702	0.678526	0.537067
A8	YB.4220.CH.CF	cfRNA	v1	May_2025	Control	Control	0.392448	0.381902	0.559735	0.671379	-0.178556	0.444291	0.3352	0.694773	0.569882
C9	YB.4220.TI.CF	cfRNA	v1	May_2025	Control	Control	0.368433	0.350449	0.558598	0.641671	0.108883	0.467774	0.260763	0.633808	0.545486
C7	YB.4220.VE.CF	cfRNA	v1	May_2025	Control	Control	0.263467	0.361269	0.479313	0.587444	-0.108026	0.289288	0.203289	0.621815	0.44506
C1	YB.4220.YA.CF	cfRNA	v1	May_2025	Control	Control	0.286588	0.298333	0.442436	0.640512	-0.0480771	0.337886	0.300761	0.625915	0.522015
A37	YB.4220.CH.CF.V1	cfRNA	v1	May_2025	Case	Mastocytic	0.402656	0.473382	0.651743	0.701541	0.063624	0.422429	0.248398	0.693591	0.586748
A47	XC.3957.GY.CF	cfRNA	v1	April_2024	Case	Neutrophilic	0.426462	0.468131	0.538822	0.606733	0.136238	0.443576	0.358597	0.743911	0.550318
A41	YB.4220.IM.CF.V1	cfRNA	v1	May_2025	Case	Neutrophilic	0.408381	0.557889	0.633498	0.719896	0.0325093	0.57374	0.339748	0.774448	0.568655
A36	YB.4220.MA.CF.V1	cfRNA	v1	May_2025	Case	Neutrophilic	0.411257	0.543069	0.649927	0.684158	0.113519	0.441267	0.283711	0.751752	0.579424
A43	XC.3957.MI.CF	cfRNA	v1	April_2024	Case	Mastocytic	0.477331	0.527214	0.62784	0.699238	0.144247	0.478108	0.240478	0.755079	0.629155
A62	YB.4220.TO.CF.V1	cfRNA	v1	May_2025	Case	Mastocytic	0.422011	0.461364	0.625497	0.704938	0.144288	0.53907	0.230459	0.75079	0.578884
C6	YB.4220.AI.CF	cfRNA	v2	May_2025	Control	Control	0.36637	0.437585	0.321589	0.578835	-0.0243953	0.367099	0.256888	0.558921	0.520951
C18	YB.4220.CI.CF	cfRNA	v2	May_2025	Control	Control	0.360674	0.467752	0.492161	0.620212	-0.109839	0.394373	0.303663	0.621808	0.536974
C17	YB.4220.GI.CF	cfRNA	v2	May_2025	Control	Control	0.296492	0.368168	0.582877	0.670022	-0.210306	0.406955	0.273325	0.644573	0.535264
C3	YB.4220.ON.CF	cfRNA	v2	May_2025	Control	Control	0.410655	0.435823	0.495862	0.590637	0.0651931	0.426148	0.286427	0.60773	0.484495
C4	YB.4220.UP.CF	cfRNA	v2	May_2025	Control	Control	0.316391	0.365847	0.378031	0.613037	0.0947888	0.357669	0.30944	0.621642	0.556706
C5	YB.4220.VA.CF	cfRNA	v2	May_2025	Control	Control	0.394227	0.347683	0.429211	0.618753	-0.0377853	0.277643	0.269794	0.603539	0.487502
A92	YB.4220.AM.CF	cfRNA	v2	May_2025	Case	Mastocytic	0.494834	0.562798	0.456935	0.738423	0.215116	0.498552	0.395372	0.758804	0.675067
A49	YB.4220.FA.CF	cfRNA	v2	May_2025	Case	Mastocytic	0.426061	0.518679	0.643358	0.698495	0.12837	0.574151	0.27263	0.77003	0.591198
A57	YB.4220.FL.CF	cfRNA	v2	May_2025	Case	Mastocytic	0.492512	0.381728	0.583666	0.712232	0.200234	0.404711	0.297782	0.651168	0.502029
A21	YB.4220.LU.CF	cfRNA	v2	May_2025	Case	Neutrophilic	0.410303	0.47095	0.546416	0.666667	-0.18412	0.480162	0.299848	0.629763	0.620654
A76	YB.4220.412.CF	cfRNA	v2	May_2025	Case	Control	0.495939	0.492297	0.60215	0.703163	0.15279	0.531835	0.302262	0.724727	0.613009
A56	YB.4220.OD.CF	cfRNA	v2	May_2025	Case	Mastocytic	0.43408	0.434326	0.56961	0.675792	0.156627	0.427525	0.389982	0.66949	0.548034
C16	YB.4220.OLI.CF	cfRNA	v2	May_2025	Control	Control	0.337025	0.399251	0.536183	0.642587	-0.198229	0.348573	0.294423	0.648681	0.59503
A45	YB.4220.OL.CF	cfRNA	v2	May_2025	Case	Mastocytic	0.495899	0.513496	0.593335	0.685547	0.119635	0.522437	0.321183	0.761428	0.626631
A54	YB.4220.SPA.CF	cfRNA	v2	May_2025	Case	Mastocytic	0.405375	0.490118	0.557377	0.69864	0.170256	0.471737	0.338279	0.687774	0.610075
A58	YB.4220.ST.CF	cfRNA	v2	May_2025	Case	Mastocytic	0.366239	0.381636	0.535769	0.687816	-0.0929884	0.468058	0.289726	0.62806	0.624666
A24	YB.4220.WO.CF	cfRNA	v2	May_2025	Case	Mastocytic	0.407669	0.463385	0.585896	0.688478	0.0689925	0.512085	0.233182	0.736582	0.628431

### Sheet: module_ssgsea_comparison
Modules	Mean_Case	Mean_Control	Mean_Diff	P_value(wilcox)	P_adj	Bio_compartment
Cytokines..Chemokines...Receptors	0.436063	0.344988	0.091075	7.21029e-05	0.000384482	cfRNA
Immune.Signaling...Activation	0.691985	0.628867	0.0631176	0.000106018	0.000384482	cfRNA
Inflammation...Remodeling.Mediators	0.48684	0.371941	0.114899	0.000128161	0.000384482	cfRNA
Platelet.Endothelial.activation	0.717962	0.630144	0.0878181	0.000223642	0.000482671	cfRNA
Eicosanoid.Leukotriene.pathway	0.483779	0.387293	0.0964855	0.000268151	0.000482671	cfRNA
interferon.stimulated.genes..ISGs.	0.595811	0.528036	0.067775	0.00054304	0.00081456	cfRNA
Epithelial...Barrier.Associated.Genes	0.587615	0.488637	0.0989779	0.00202062	0.00259794	cfRNA
Immunoglobulins...Fc.Receptors	0.0980836	-0.0429028	0.140986	0.00275042	0.00309422	cfRNA
Mast.Cell...Granulocyte.Related	0.302602	0.285139	0.0174627	0.500855	0.500855	cfRNA
Modules	Mean_Case	Mean_Control	Mean_Diff	P_value(wilcox)	P_adj	Bio_compartment
Eicosanoid.Leukotriene.pathway	0.653409	0.679514	-0.0261056	0.0347556	0.3128	BAL
Epithelial...Barrier.Associated.Genes	0.410559	0.447408	-0.0368494	0.0740352	0.333159	BAL
Immunoglobulins...Fc.Receptors	0.25872	0.341656	-0.0829369	0.143852	0.431556	BAL
Platelet.Endothelial.activation	0.445066	0.462394	-0.0173278	0.193876	0.436222	BAL
Immune.Signaling...Activation	0.723379	0.729827	-0.00644849	0.329859	0.593747	BAL
Mast.Cell...Granulocyte.Related	0.530881	0.548774	-0.0178935	0.515952	0.773928	BAL
interferon.stimulated.genes..ISGs.	0.772514	0.768313	0.00420021	0.745333	0.958285	BAL
Cytokines..Chemokines...Receptors	0.566759	0.573437	-0.00667869	1	1	BAL
Inflammation...Remodeling.Mediators	0.507679	0.507603	7.64874e-05	1	1	BAL
Signature	Mean_Case	Mean_Control	Mean_Diff	P_value	P_adj	Bio_compartment
Platelet.Endothelial.activation	0.539403	0.578193	-0.0387898	0.0357638	0.165703	WB
Immune.Signaling...Activation	0.754217	0.746214	0.00800289	0.0552343	0.165703	WB
Mast.Cell...Granulocyte.Related	0.39722	0.426235	-0.029015	0.0552343	0.165703	WB
Epithelial...Barrier.Associated.Genes	0.32615	0.352027	-0.0258767	0.120691	0.271554	WB
interferon.stimulated.genes..ISGs.	0.641665	0.65332	-0.0116551	0.315302	0.567544	WB
Inflammation...Remodeling.Mediators	0.493444	0.509042	-0.0155978	0.411314	0.616971	WB
Eicosanoid.Leukotriene.pathway	0.513211	0.528441	-0.0152296	0.648077	0.729086	WB
Immunoglobulins...Fc.Receptors	0.428532	0.428302	0.000230508	0.648077	0.729086	WB
Cytokines..Chemokines...Receptors	0.612997	0.617911	-0.00491398	0.784191	0.784191	WB
