## Supplementary Table 6 for "Circulating cell-free RNA reflects inflammatory and airway remodeling signatures in an equine model of asthma"

### Sheet: Sheet1
Horse.ID		Bio-compartment	Unique mapped STAR v2.7.10a (M)*	% rRNA reads
10	Control	BAL	41.7	31
8	Control	BAL	56.6	32
9	Control	BAL	51.4	32
7	Control	BAL	34.1	31
1	Control	BAL	31.3	32
37	Case	BAL	14.7	26
47	Case	BAL	47.3	29
41	Case	BAL	25.7	35
36	Case	BAL	13.8	29
43	Case	BAL	15.9	32
45	Case	BAL	16.3	25
44	Case	BAL	55.7	25
10	Control	WB	34.6	25
8	Control	WB	35.9	31
9	Control	WB	54.8	27
7	Control	WB	35.3	34
1	Control	WB		35
37	Case	WB	27.9	37
47	Case	WB	36.6	35
41	Case	WB	27.9	40
43	Case	WB	30.4	27
44	Case	WB	34.7	39
62	Case	WB	20.9	30
10	Control	cfRNA	24.5	48
8	Control	cfRNA	26.5	45
9	Control	cfRNA	22.5	48
7	Control	cfRNA	31.7	52
1	Control	cfRNA	42.4	43
6	Control	cfRNA	27.3	61
18	Control	cfRNA	11.2	67
17	Control	cfRNA	16.2	38
3	Control	cfRNA	5.7	56
4	Control	cfRNA	15	66
5	Control	cfRNA	15	62
16	Control	cfRNA	31.1	15
37	Case	cfRNA	17.9	29
47	Case	cfRNA	12.2	29
41	Case	cfRNA	23.1	11
36	Case	cfRNA	12.2	17
43	Case	cfRNA	12.5	29
62	Case	cfRNA	20	32
92	Case	cfRNA	12.3	34
49	Case	cfRNA	10.3	20
57	Case	cfRNA	10.5	43
21	Case	cfRNA	8.5	52
76	Case	cfRNA	16	26
56	Case	cfRNA	4.4	63
45	Case	cfRNA	9.7	22
54	Case	cfRNA	5.5	38
58	Case	cfRNA	8.6	40
25	Case	cfRNA	18.3	31
*prior to UMI deduplication
